# Diverging repeatomes in holoparasitic Hydnoraceae uncover a playground of genome evolution

**DOI:** 10.1101/2024.12.09.626742

**Authors:** Woorin Kim, Nicola Schmidt, Matthias Jost, Elijah Mbandi Mkala, Sylke Winkler, Guang-Wan Hu, Tony Heitkam, Stefan Wanke

## Abstract

- The nuclear genomes of parasitic plants have undergone unique evolutionary trajectories to adapt to the heterotrophic lifestyle. These adaptations often involve large genomic alterations, potentially driven by repetitive DNAs. Despite the recognized role of repetitive DNAs for shaping plant genomes, their contribution to parasitic plant genome evolution remains largely unexplored. This study presents the first analysis of repetitive DNAs in eleven genomes of Hydnoraceae, a holoparasitic plant family.
- The repetitive DNAs were identified and annotated *de novo*. Patterns of abundance and presence-absence were aligned with the phylogenetic relationships, geographical distribution, and host shifts, suggesting repetitive DNAs’ key role in shaping Hydnoraceae genomes.
- The two Hydnoraceae genera, *Hydnora* and *Prosopanche*, exhibit distinct profiles. Eight *Hydnora* genomes are largely populated by long terminal repeat retrotransposons, while three *Prosopanche* genomes vary greatly in repetitive DNA composition, including *P. bonacinae* with massive amplifications of a single DNA transposon and *P. panguanensis* with over 15% 5S rDNA, compared to <0.1% in some Hydnoraceae. Both extremely low and very high abundance of 5S rDNA challenges our current understanding on chromosomal stabilization and rDNA transcription.
- These genome dynamics, while inviting for further investigations, suggest rapidly evolving repeat profiles, potentially accelerated by the adaptation to the parasitic lifestyle.
