## Supplementary material for "Diverging repeatomes in holoparasitic Hydnoraceae uncover a playground of genome evolution": Supplimentary Table 4

### Sheet: 5S_species_NCBI
Table S4: NCBI identifiers for the input genome sequencing data and the reconstructed 5S rDNAs for 5S rDNA sequence comparison between Hydnoraceae and angiosperms
Order	Family	Genus and Species Epithet	Identifier (Data retrieved from NCBI genebank)	Identifier (Data retrieved from rRNA Database)	remarks
Apiales	Araliaceae	Anethum foeniculum	GCA_003724115.2
	Apiaceae	Panax ginseng	GCA_020205605
Asterales	Asteraceae	Helianthus annuus		E00010
	Asteraceae	Lactuca saligna	GCA_949927565
	Campanulaceae	Platycodon grandiflorus	GCA_016624345
Solanales	Solanaceae	Solanum lycopersicum		E00281
	Solanaceae	Nicotiana tabacum	GCA_000715135
	Convolvulaceae	Cuscuta gronovii	SRR28232448
Gentianales	Rubiaceae	Coffee arabica	GCA_003713225
Lamiales	Oleaceae	Jasminum sambac	GCA_018223645
	Orobanchaceae	Striga gesnerioides	SRR4099900
	Orobanchaceae	Orobanche coerulescens	SRR26538103
Caryophyllales	Amaranthaceae	Spinacia oleracea	GCA_020520425
Santalales	Balanophoraceae	Balanophora latisepala	SRR16213603
Brassicales	Brassicaceae	Brassica napus		E00126
	Brassicaceae	Arabidopsis thaliana	GCA_000001735.2
Malvales	Malvaceae	Gossypium hirsutum	GCA_007990345
Sapindales	Rutaceae	Citrus x sinensis	GCA_022201045
Myrtales	Myrtaceae	Eucalyptus grandis	GCA_026873155
Geraniales	Geraniaceae	Pelargonium exstipulatum	GCA_036897565
Cucurbitales	Cucurbitaceae	Cucumis melo	GCA_025177605
Fabales	Fabaceae	Glycine max	GCA_033623075
	Fabaceae	Trifolium repens	GCA_030408175
	Fabaceae	Mimosa bimucronata	GCA_037074515
	Fabaceae	Vachellia collinsii	GCA_006871305
	Quillajaceae	Quillaja saponaria	GCA_029379385
Rosales	Moraceae	Morus alba	CP050224.2
Malpighiales	Erythroxylaceae	Erythroxylum novogranatense	SRR18272670
	Rhizophoraceae	Rhizophora apiculata	GCA_037832385
	Passifloraceae	Passiflora incarnata	SRR18716357
	Salicaceae	Salix dunnii	GCA_040801865
	Rafflesiaceae	Sapria himalayana	GCA_029783825
	Euphorbiaceae	Euphorbia lathyris	GCA_963576675
	Euphorbiaceae	Euphorbia peplus	GCA_028411795
	Linaceae	Linum lewisii	GCA_034768395
Vitales	Vitaceae	Vitis vinifera	GCA_030704535
Buxales	Buxaceae	Pachysandra terminalis	SRR24502610
Proteales	Platanaceae	Platanus orientalis	GCA_025762735
Ranunculales	Papaveraceae	Papaver somniferum	GCA_003573695
Laurales	Lauraceae	Persea americana	GCA_029852735
Magnoliales	Magnoliaceae	Magnolia sinica	GCA_029962835
Canellales	Canellaceae	Warburgia ugandensis	GCA_035236585
Piperales	Piperaceae	Verhuellia lunaria	This study
	Piperaceae	Peperomia griseoargentea	This study
	Piperaceae	Piper betle	GCA_033002965
	Piperaceae	Manekia incurva	This study
	Piperaceae	Zippelia begonifolia	This study
	Saururaceae	Saururus chinensis	GCA_035235625
	Saururaceae	Anemopsis californica	This study
	Saururaceae	Gymnotheca chinensis	This study
	Saururaceae	Houttuynia cordata	This study
	Aristolochiaceae	Aristolochia contorta	GCA_022405105
	Aristolochiaceae	Aristolochia fimbriata	SRR13748080
	Aristolochiaceae	Aristolochia fimbriata	SRX10134915		5S reconstructed from A. fimbriata Nanopore long reads is used as a query sequence for BLAST in order to reconstruct the 5S rDNA of other angiosperms (see method)
	Aristolochiaceae	Thottea sumatrana	This study
	Aristolochiaceae	Lactoris fernandeziana	This study
	Hydnoraceae	Hydnora visseri	This study
	Hydnoraceae	Hydnora longicollis	This study
	Hydnoraceae	Hydnora africana	This study
	Hydnoraceae	Hydnora triceps	This study
	Hydnoraceae	Hydnora abyssinica	This study
	Hydnoraceae	Hydnora hanningtonii	This study
	Hydnoraceae	Hydnora solmsiana	This study
	Hydnoraceae	Hydnora esculenta	This study
	Hydnoraceae	Prosopanche panguanensis	This study
	Hydnoraceae	Prosopanche bonacinae	This study
	Hydnoraceae	Prosopanche americana	This study
Nymphaeales	Nymphaeaceae	Nymphaea colorata	GCA_008831285
Amborellales	Amborellaceae	Amborella trichopoda	GCA_000471905
